# Specialization of the *Drosophila* nuclear export family protein, Nxf3, for piRNA precursor export

**DOI:** 10.1101/716258

**Authors:** Emma Kneuss, Marzia Munafò, Evelyn L. Eastwood, Undine-Sophie Deumer, Jonathan B. Preall, Gregory J. Hannon, Benjamin Czech

**Affiliations:** Cancer Research UK Cambridge Institute, University of Cambridge, Li Ka Shing Centre, Cambridge CB2 0RE, United Kingdom; Cold Spring Harbor Laboratory, Cold Spring Harbor, NY 11724, USA

**Keywords:** transposon control, PIWI proteins, piRNA clusters, nuclear export factor, RNA export

## Abstract

The piRNA pathway is a conserved, small RNA-based immune system that protects animal germ cell genomes from the harmful effects of transposon mobilisation. In *Drosophila* ovaries, most piRNAs originate from dual-strand clusters, which generate piRNAs from both genomic strands. Dual-strand clusters use non-canonical transcription mechanisms. Although transcribed by RNA polymerase II, cluster transcripts lack splicing signatures and poly(A) tails. mRNA processing is important for general mRNA export mediated by Nuclear export factor 1. Although UAP56, a component of the transcription and export complex, has been implicated in piRNA precursor export, it remains unknown how dual-strand cluster transcripts are specifically targeted for piRNA biogenesis by export from the nucleus to cytoplasmic processing centers. Here we report that dual-strand cluster transcript export requires CG13741/Bootlegger and the *Drosophila* Nuclear export factor family protein, Nxf3. Bootlegger is specifically recruited to piRNA clusters and in turn brings Nxf3. We find that Nxf3 specifically binds to piRNA precursors and is essential for their export to piRNA biogenesis sites, a process that is critical for germline transposon silencing. Our data shed light on how dual-strand clusters compensate for a lack of canonical features of mature mRNAs to be specifically exported via Nxf3, ensuring proper piRNA production.
