## Supplemental Table 1 for "Specialization of the *Drosophila* nuclear export family protein, Nxf3, for piRNA precursor export"

### Sheet: Sheet1
Genotype	Gene	source	info
w1118	w	University of Cambridge Department of Genetics Fly Facility
w; CG13741∆1/sm6a;;	CG13741	This work	Mutant
w; CG13741∆2/sm6a;;	CG13741	This work	Mutant
w;;nxf3∆/Tm6c;	nxf3	This work	Mutant
y[1] sc[*] v[1]; P{y[+t7.7] v[+t1.8]=TRiP.GL00041}attP2	rhi	BL 35171 (Bloomington)	RNAi
y[1] sc[*] v[1]; P{y[+t7.7] v[+t1.8]=TRiP.GL00054}attP2	cuff	BL 35182 (Bloomington)	RNAi
y[*] w[1118]; P{y[+] w[+]=KK100497}VIE-260B; +	del	KK 100497 (VDRC)	RNAi
y1 v1; P{TRiP}attP40/CyO	CG13741	HMJ23433 (DGRC)	RNAi
y1 v1; P{TRiP}attP40/CyO	nxf3	HMJ23277 (DGRC)	RNAi
y[*] w[1118]; P{y[+] w[+]=KK103146}VIE-260B; +	nxt1	KK 103146 (VDRC)	RNAi
w[1118]; +; P{w[+]=GD30033}3	w	GD 30033 (VDRC)	RNAi
w; ; pW20 > moon_sh2[attP2]/TM3, Sb	moon	JB 313759 (VDRC)	RNAi
y[1] sc[*] v[1]; P{y[+t7.7] v[+t1.8]=TRiP.GL00094}attP2	w	BL 35573 (Bloomington)	RNAi
y[1] sc[*] v[1]; P{y[+t7.7] v[+t1.8]=TRiP.GL00626}attP40/CyO (±)	piwi	BL 37483 (Bloomington)	RNAi
w[*]; P{w[+]=Ubi::CG13741-GFP}attp40/Sm6a,CyO; +	CG13741	This work	Overexpression
w[*]; ;P{w[+]=Act5c::extended-Nxf3-GFP-3xFLAG}attp40/Tm6c;	nxf3	This work	Overexpression
w[*]; ;P{w[+]=Act5c::annotated-Nxf3-GFP-3xFLAG}attp40/Tm6c;	nxf3	This work	Overexpression
w; UAP56_[28]/CyO;	Hel25E	Zhang et al., 2012	Mutant
w; UAP56_[sz15]/CyO;	Hel25E	Zhang et al., 2012	Mutant
