## Supplemental Table 2 for "Specialization of the *Drosophila* nuclear export family protein, Nxf3, for piRNA precursor export"

### Sheet: Sheet1
qPCR primers
Target	Fwd	Rev
rp49	GTCGGATCGATATGCTAAGCTG	CAGATACTGTCCCTTGAAGCG
Act5c	GCATCCACGAGACCACCTACAAC	CGGTGATCTCCTTCTGCATACGG
Blood	CCAACAAAGAGGCAAGACCG	TCGAGCTGCTTACGCATACTGTC
Burdock	ACCCCAGTCAGACATTGCAACAA	GCGGTGCCCTCATCTATCACAAT
TAHRE	CCCTCTCACACAGCGATCATAGC	GCTTATGTTTGTGGCCTGGCTTG
HetA	CGCGCGGAACCCATCTTCAGA	CGCCGCAGTCGTTTGGTGAGT
gRNA
Target	gRNA#1	gRNA#2
CG13741	GCCCAAAGACAGAATGACTC	GGGGCGATAATCGCCAGCTG
Nxf3	GGAAGAGATCGTGTCCAGCA	GTCCGGTCACAGTGGCCACG
